# MicroRNA-eQTLs in the developing human neocortex link miR-4707-3p expression to brain size

**DOI:** 10.1101/2022.03.31.486585

**Authors:** Michael J. Lafferty, Nil Aygün, Niyanta K. Patel, Oleh Krupa, Dan Liang, Justin M. Wolter, Daniel H. Geschwind, Luis de la Torre-Ubieta, Jason L. Stein

## Abstract

Expression quantitative trait loci (eQTL) data have proven important for linking non-coding loci to protein-coding genes. But eQTL studies rarely measure microRNAs (miRNAs), small non-coding RNAs known to play a role in human brain development and neurogenesis. Here, we performed small-RNA sequencing across 212 mid-gestation human neocortical tissue samples, measured 907 expressed miRNAs, discovering 111 of which were novel, and identified 85 local-miRNA-eQTLs. Colocalization of miRNA-eQTLs with GWAS summary statistics yielded one robust colocalization of miR-4707-3p expression with educational attainment and brain size phenotypes, where the miRNA expression increasing allele was associated with decreased brain size. Exogenous expression of miR-4707-3p in primary human neural progenitor cells decreased expression of predicted targets and increased cell proliferation, indicating miR-4707-3p modulates progenitor gene regulation and cell fate decisions. Integrating miRNA-eQTLs with existing GWAS yielded evidence of a miRNA that may influence human brain size and function via modulation of neocortical brain development.
