## Supplementary File 5 for "MicroRNA-eQTLs in the developing human neocortex link miR-4707-3p expression to brain size"

### Sheet: Sheet1
GENE	NCBI_GENE_ID	PRIMER_BANK_ID	AMPLICON_SIZE	FORWARD_PRIMER	REVERSE_PRIMER
HAUS4	54930	261824034c1	120	GCATCCGGGGATTTCTGCTC	GCTGAAGTATGGGTTCTGTAACA
ACTB	60	4501885a1	250	CATGTACGTTGCTATCCAGGC	CTCCTTAATGTCACGCACGAT
EIF4A2	1974	83700234c1	105	TGGTGTCATCGAGAGCAACTG	GGCTTCTCAAAACCGTAAGCA
KI-67	4288	225543213c1	209	ACGCCTGGTTACTATCAAAAGG	CAGACCCATTTACTTGTGTTGGA
CCND1	595	77628152c1	135	GCTGCGAAGTGGAAACCATC	CCTCCTTCTGCACACATTTGAA
PAX6	5080	189083679c1	111	TGGGCAGGTATTACGAGACTG	ACTCCCGCTTATACTGGGCTA
SOX2	6657	325651854c1	155	GCCGAGTGGAAACTTTTGTCG	GGCAGCGTGTACTTATCCTTCT
DCX	1641	306482598c1	152	TCCCGGATGAATGGGTTGC	GCGTACACAATCCCCTTGAAGTA
TUJ1	10381	308235961c1	85	GGCCAAGGGTCACTACACG	GCAGTCGCAGTTTTCACACTC
